# CSR Calculator: An R package and Shiny application for assigning plant ecological strategies using trait data

**DOI:** 10.1101/2025.06.06.658218

**Authors:** Teddy Gaskin, Ben Crick, Amanda P Cavanagh, Katharina Huber, Zoran Nikoloski, John N Ferguson

## Abstract

1. The competitor, stress-tolerator, ruderal (CSR) theory, first proposed by John Philip Grime, is a useful framework for understanding plant ecological strategies and predicting responses to environmental changes and pressures. However, current tools for assigning CSR strategies are limited to an Excel sheet format and have yet to be integrated into modern computational platforms that enable reproducible research.
2. We present *CSRcalculator* (https://github.com/TeddyGaskin/CSRcalculator), an open-source R package and shiny application that calculates CSR scores and assigns strategies based on user-uploaded trait data. *CSRcalculator* supports CSR assignments according to the three most prominent models: The original *soft approach*, the global StrateFy, and a morpho-physiological model.
3. The R package outputs a table including CSR scores, assigned strategies and intermediate traits for the selected model. The shiny application produces this same table alongside an interactive ternary plot to visualise the strategy distribution and an optional summary table describing the overall CSR strategy distribution, using metrics such as, the modal strategy, axis means, standard deviations, and ranges. Group-level analyses calculate the same statistics across user-defined categories.
4. We provide a worked example using our tool to assign CSR strategies to plants for an example dataset.
