## Supplementary material for "CSR Calculator: An R package and Shiny application for assigning plant ecological strategies using trait data": Excel sheet containing table 1 (trait data) and table 2 (CSRcalculator output).

### Sheet: Supplementary Table S1
species	Family	CH	LDMC	FS	FP	LS	LDW	SLA	LA	PN	RD	LNC	LCC	LFW	StrateFySLA	succulenceIndex	StrateFyLDMC
Caltha palustris	Ranunculaceae	315	13.4	2	3	2	237.33	30	7120	2.85	1.45	45.7	434	1771.14	30.0004	2.15423	13.3998
Campanula rotundifolia	Campanulaceae	480	16.9	3	4	2	5.02	46	231	5	0.7	15.2	391	29.71	46.0159	1.06883	16.8967
Gymnadenia conopsea	Orchidaceae	354	13.4	4	2	3	50.27	22	1106	7.46	0.91	26.8	436	375.17	22.0012	2.93761	13.3993
Lysimachia europaea	Primulaceae	90	17.8	4	2	3	9.57	51	488	13.52	1.99	32.8	454	53.76	50.9927	0.905533	17.8013
Maianthemum bifolium	Convallariaceae	82	16.5	3	2	5	37.39	44	1645	8.43	1.11	28	429	226.58	43.9957	1.15009	16.5019
Oxalis acetosella	Oxalidaceae	65	12.4	3	2	4	9.51	74	704	14.7	0.7	31.9	435	76.72	74.0273	0.954688	12.3957
Paris quadrifolia	Trilliaceae	189	14.6	4	3	2	42.41	54	2290	9.96	0.42	34.2	435	290.46	53.9967	1.08319	14.601
Plantago media	Plantaginaceae	207	17.5	3	5	2	163.04	26	4239	9.47	1.08	18.6	393	931.65	25.9998	1.81319	17.5001
Primula matthioli	Primulaceae	190	15.2	3	3	3	55.55	40	2222	1.93	0.89	29.1	433	365.46	40	1.39473	15.2
Sedum roseum	Crassulaceae	161	8.4	4	2	3	5.49	35	192	28.91	3.23	41.3	427	65.31	34.9727	3.11563	8.40606
Sedum telephium	Crassulaceae	176	6.7	4	4	4	14.69	49	720	9.48	1.39	29.7	424	219.31	49.0129	2.84194	6.69828
Tanacetum bipinnatum	Compositae	169	16	4	3	5	96.82	22	2130	17.25	2.07	28.1	443	605.11	21.9996	2.38634	16.0004
Betula nana	Betulaceae	384	43.7	3	1	6	15.54	13	202	4.78	2.23	31.1	476	35.56	12.9987	0.991089	43.7008
Bromus inermis	Poaceae	965	32.3	3	3	3	56.21	19	1068	15.97	2.43	26.8	454	174.03	19.0002	1.10318	32.299
Calamagrostis epigejos	Poaceae	1669	33	4	2	3	92.05	22	2025	14.3	1.87	19.3	426	278.93	21.9989	0.922864	33.0011
Dactylis glomerata	Poaceae	1468	29.6	4	3	4	106.64	22	2346	32	2.1	30.2	441	360.26	21.9992	1.08107	29.6008
Deschampsia cespitosa	Poaceae	1034	37.6	5	3	3	38.16	25	954	6.52	1.13	27.3	435	101.49	25	0.663836	37.5998
Hypericum maculatum	Hypericaceae	414	30.2	5	2	4	15.27	26	397	6.45	1.02	33	465	50.56	25.9987	0.888917	30.2017
Lathyrus pratensis	Fabaceae	692	28.7	4	3	6	11.69	32	374	19.67	2.14	34.8	455	40.72	31.9932	0.776203	28.7083
Ledum decumbens subsp. decumbens	Ericaceae	315	50.5	3	3	3	9.25	4	37	2.61	0.84	15.5	514	18.32	4	2.45135	50.4913
Polygonum aviculare	Polygonaceae	510	25.1	4	4	6	11.85	27	320	6.41	3.06	31.8	411	47.22	27.0042	1.10531	25.0953
Vaccinium myrtillus	Ericaceae	254	30.2	3	1	6	7.39	31	229	6.09	1.18	32.9	484	24.46	30.9878	0.745415	30.2126
Vaccinium uliginosum	Ericaceae	128	37.6	3	3	6	7.12	17	121	6.43	1.27	25	487	18.93	16.9944	0.976033	37.6123
Vicia cracca	Fabaceae	679	29.3	3	3	6	58.78	23	1352	20.8	1.89	34.9	449	200.62	23.001	1.04911	29.2992
Vicia sepium	Fabaceae	527	24.2	3	3	6	59.97	33	1979	28.51	3.42	42.7	436	247.81	32.9998	0.949166	24.2
Achillea millefolium	Compositae	404	20.6	5	4	4	72.2	25	1805	13	1.6	27	459	350.49	25	1.54177	20.5997
Aconitum septentrionale	Ranunculaceae	841	12.9	4	3	5	1161.89	38	44152	21.39	2.51	42.1	420	9006.94	38.0002	1.77683	12.8999
Alchemilla murbeckiana	Rosaceae	222	19.9	4	4	3	177.62	34	6039	6.71	1.86	34.4	440	892.55	33.9995	1.18385	19.9003
Angelica sylvestris	Apiaceae	1127	27.5	4	2	3	1732.68	22	38119	7	1.3	26.5	422	6300.66	22	1.19835	27.5
Antennaria dioica	Compositae	72	20.3	3	3	4	3.39	23	78	6.77	1.66	17.9	403	16.71	23.0088	1.70769	20.2873
Arctium lappa	Compositae	1227	16.1	4	2	3	2363.71	31	73275	17	4.2	23.5	388	14681.4	31	1.68103	16.1
Arctous alpina	Ericaceae	36	35.8	3	2	5	14.36	14	201	4.35	2	23.4	478	40.1	13.9972	1.2806	35.8105
Artemisia vulgaris	Compositae	733	19	4	4	3	99.59	41	4083	12	1.4	42.9	416	524.13	40.9981	1.03977	19.001
Capsella bursa-pastoris	Brassicaceae	417	12.2	3	6	1	11.74	46	540	51	2.9	32.8	395	96.22	45.9966	1.56444	12.2012
Comarum palustre	Rosaceae	338	30.3	3	4	6	256.88	24	6165	23.25	3.6	30.5	444	847.77	23.9995	0.958459	30.3007
Crepis sibirica	Compositae	662	14.1	5	2	2	281.72	43	12114	20.9	2.73	37.8	414	1998.02	43.0001	1.41679	14.1
Dryas octopetala	Rosaceae	57	37	5	1	4	6.8	10	68	6.05	1.19	23.9	484	18.38	10	1.70294	36.9967
Epilobium angustifolium	Onagraceae	941	21.1	5	2	5	82.66	29	2397	5.18	2.06	40.4	451	391.73	28.9983	1.2894	21.1013
Epilobium palustre	Onagraceae	396	21.2	4	4	2	17.68	31	548	16.98	3.07	19.8	429	83.38	30.9955	1.19891	21.2041
Erysimum cheiranthoides	Brassicaceae	559	23.1	3	5	1	26.96	28	755	14	2.7	35.3	405	116.73	28.0045	1.18901	23.096
Filipendula ulmaria	Rosaceae	934	28.3	4	2	5	456.7	30	13701	11.75	1.44	31.8	439	1613.78	30	0.844522	28.3
Fragaria vesca	Rosaceae	128	29	4	2	5	68.29	38	2595	10.85	1.5	21.3	433	235.48	37.9997	0.644277	29.0003
Galeopsis speciosa	Lamiaceae	447	23.3	5	2	1	97.17	24	2332	22	3	29.8	429	417.02	23.9992	1.37157	23.301
Geranium albiflorum	Geraniaceae	321	21.1	4	2	2	137.8	35	4823	10.95	1.93	39.8	443	653.08	35	1.06838	21.1
Geranium sylvaticum	Geraniaceae	553	20.1	3	2	3	291.77	35	10212	10.08	2.38	33.2	445	1451.6	35.0002	1.13575	20.0999
Geum rivale	Rosaceae	425	24	4	2	3	261.07	27	7049	10.45	1.57	30.3	432	1087.81	27.0004	1.17285	23.9996
Hedysarum hedysaroides subsp. arcticum	Fabaceae	381	19.6	5	1	3	118.55	22	2608	6	3.34	46.3	460	604.82	21.9992	1.86453	19.6009
Lathyrus vernus	Fabaceae	369	20.9	3	1	5	109.41	46	5033	9.54	0.61	38.5	446	523.51	46.0013	0.82277	20.8993
Leucanthemum vulgare	Compositae	559	17.7	5	2	2	33.55	22	738	24	2.2	25	415	189.52	21.997	2.11341	17.7026
Lysimachia vulgaris	Primulaceae	628	18.3	4	3	5	63.08	37	2334	20.84	1.84	33.9	453	344.71	37.0006	1.20664	18.2994
Matricaria discoidea	Compositae	318	15.1	3	4	1	8.1	39	316	21	3.6	32.3	421	53.66	39.0123	1.44177	15.095
Melampyrum pratense	Scrophulariaceae	189	22.1	4	4	1	9.93	29	288	17.59	3.07	31.7	451	44.94	29.003	1.21562	22.0961
Melica nutans	Poaceae	467	30.1	3	3	2	12.39	44	545	0.85	0.74	28	458	41.15	43.9871	0.527706	30.1094
Myosotis arvensis	Boraginaceae	322	13.6	3	3	2	10.45	51	533	17	3.1	24.5	407	76.85	51.0048	1.24578	13.5979
Paeonia anomala	Paeoniaceae	874	16.9	4	2	3	850.71	28	23820	5.06	0.55	24	459	5033.81	28.0001	1.75613	16.8999
Pedicularis verticillata	Scrophulariaceae	109	20.5	4	2	2	6.86	21	144	12.05	2.44	28.7	421	33.45	20.9913	1.84653	20.5082
Persicaria vivipara	Polygonaceae	283	21.6	5	2	3	14.14	22	311	7.54	1.21	21.5	441	65.45	21.9943	1.64984	21.6043
Plantago major	Plantaginaceae	161	18.5	3	2	2	154.28	29	4474	14	2.03855	21.4	406	833.92	28.9992	1.51909	18.5006
Pyrola rotundifolia	Ericaceae	142	30.6	4	2	3	75.89	18	1366	5.09	0.57	15.8	482	248	17.9997	1.25996	30.6008
Ranunculus japonicus var. propinquus	Ranunculaceae	198	19.1	4	1	2	27.97	30	839	15.67	1.88	32.8	429	146.42	29.9964	1.4118	19.1026
Ranunculus repens	Ranunculaceae	409	16.5	4	1	6	84.87	38	3225	23.6	2.68	27.7	419	514.35	37.9993	1.33172	16.5004
Rubus chamaemorus	Rosaceae	131	31	4	2	6	163.44	18	2942	10	1.36	28.7	459	527.24	18.0005	1.23657	30.9992
Salix reticulata	Salicaceae	25	33.7	3	2	5	99.2	10	992	1	1.19	28.6	477	294.36	10	1.96734	33.7002
Sanguisorba officinalis	Rosaceae	292	26.9	4	2	3	198.25	20	3965	3.48	1.29	31.5	445	736.99	20	1.35874	26.9
Scorzoneroides autumnalis	Compositae	300	17.9	5	5	3	39.71	28	1112	19	2.6	19	421	221.87	28.003	1.63813	17.8979
Stellaria media	Caryophyllaceae	314	10.8	3	4	5	8.96	56	502	45	3.1	23	393	83	56.0268	1.4749	10.7952
Taraxacum campylodes	Compositae	376	16.8	3	2	3	412.54	28	11551	20.06	1.37	19.9	408	2455.57	27.9997	1.7687	16.8002
Trifolium repens	Fabaceae	263	23.2	3	3	4	25.71	31	797	15.9	2.61	38.8	439	110.82	30.9996	1.06788	23.1998
Tripleurospermum inodorum	Compositae	576	18.3	4	4	2	39	20	780	23	2.4	16.5	418	213.11	20	2.23218	18.3004
Trollius europaeus	Ranunculaceae	424	15.9	3	3	2	173.34	35	6067	19.53	1.97	36.2	404	1090.21	35.0006	1.51124	15.8997
Urtica dioica	Urticaceae	1051	26.3	4	2	5	163.24	33	5387	13.39	1.9	35	398	620.69	33.0005	0.849174	26.2998
Vaccinium vitis-idaea	Ericaceae	146	41.9	3	2	6	21.88	8	175	1.4	1.05	12.5	502	52.21	7.99817	1.73314	41.9077
Valeriana wolgensis	Valerianaceae	627	12.5	4	2	3	119.71	35	4190	15.38	2.24	35.8	436	957.71	35.0013	2	12.4996
Veronica longifolia	Scrophulariaceae	567	26.3	3	4	5	51.59	27	1393	15.91	1.91	36.2	455	196.17	27.0014	1.0379	26.2986

### Sheet: Supplementary Table S2
species	Grasses C%	Hodgson Grasses S%	Hodgson Grasses R%	Hodgson Grasses Assignment	Hodgson Non-grasses C%	Hodgson Non-grasses S%	Hodgson Non-grasses R%	Hodgson Non-grasses Assignment	StrateFy C%	StrateFy S%	StrateFy R%	StrateFy Assignment	MorphoPhys C%	MorphoPhys S%	MorphoPhys R%	MorphoPhys Assignment
Caltha palustris	56.4103	0	43.5897	CR	48.9796	0	51.0204	CR	61.6214	0	38.3786	CR	29.2274	36.6356	34.137	CSR
Campanula rotundifolia	35.4839	0	64.5161	R/CR	40	0	60	CR	12.7932	2.21322	84.9936	R	1.21244	57.2788	41.5088	SR
Gymnadenia conopsea	48.0769	25	26.9231	C/CSR	43.6364	0	56.3636	CR	44.0168	0	55.9832	CR	20.6896	49.0564	30.254	S/CSR
Lysimachia europaea	26.087	0	73.913	R/CR	33.3333	11.1111	55.5556	CR	17.8201	6.91837	75.2615	R/CR	12.8947	49.3616	37.7437	SR/CSR
Maianthemum bifolium	40.678	15.2542	44.0678	CR	51.2195	0	48.7805	CR	35.0439	0	64.9561	R/CR	15.8158	55.1082	29.0761	S/CSR
Oxalis acetosella	28.3333	0	71.6667	R/CR	57.6923	0	42.3077	CR	19.6596	0	80.3404	R/CR	2.68691	58.9105	38.4026	S/SR
Paris quadrifolia	29.7872	0	70.2128	R/CR	37.5	0	62.5	CR	36.4673	0	63.5327	R/CR	11.9154	52.8096	35.275	S/CSR
Plantago media	29.1667	25	45.8333	CR/CSR	36.7347	0	63.2653	R/CR	55.4595	4.6569	39.8836	CR	9.17044	45.1746	45.655	SR/CSR
Primula matthioli	40.9091	0	59.0909	CR	41.8605	0	58.1395	CR	40.5289	0	59.4711	CR	15.7928	56.5472	27.66	S/CSR
Sedum roseum	39.1304	0	60.8696	CR	27.7778	0	72.2222	R/CR	13.6604	0	86.3396	R	10.9045	26.8458	62.2496	R/CSR
Sedum telephium	37.7049	0	62.2951	R/CR	31.1475	0	68.8525	R/CR	23.644	0	76.356	R/CR	5.52447	44.208	50.2675	SR
Tanacetum bipinnatum	38.1579	42.1053	19.7368	SC/CSR	46.4286	0	53.5714	CR	53.3793	0	46.6207	CR	29.8124	33.4319	36.7556	CSR
Betula nana	44.2308	48.0769	7.69231	SC	52.381	47.619	0	SC	8.14259	80.5736	11.2838	S	60.9888	39.0112	0	C/CS
Bromus inermis	51.4286	28.5714	20	C/CSR	68.1818	18.1818	13.6364	C/SC	23.2365	51.9826	24.781	S/CSR	51.9818	21.9198	26.0983	C/CSR
Calamagrostis epigejos	72.0588	10.2941	17.6471	C	84.7826	6.52174	8.69565	C	28.5912	45.7197	25.689	S/CSR	52.5867	25.7984	21.615	C/CSR
Dactylis glomerata	66.6667	14.6667	18.6667	C	78.1818	0	21.8182	C	32.6244	40.38	26.9956	CSR	60.8669	6.71883	32.4143	C/CR
Deschampsia cespitosa	65.3333	8	26.6667	C/CR	67.8571	21.4286	10.7143	C/SC	18.0014	53.1355	28.863	S/CSR	49.0421	35.9532	15.0047	CS/CSR
Hypericum maculatum	42.4658	30.137	27.3973	SC/CSR	49.0196	23.5294	27.451	C/CSR	13.1248	48.8938	37.9814	SR/CSR	41.6674	46.5206	11.812	CS/CSR
Lathyrus pratensis	50	23	27	C/CSR	65.5738	9.83607	24.5902	C/CR	12.2155	43.3372	44.4473	SR/CSR	54.8816	18.8879	26.2305	C/CSR
Ledum decumbens subsp. decumbens	31.25	62.5	6.25	S/SC	34.4262	65.5738	0	S/SC	1.02201	98.978	0	S	35.1132	64.8868	0	S/CS
Polygonum aviculare	42.9907	31.7757	25.2336	CSR	52.381	7.93651	39.6825	CR	13.4079	39.9551	46.637	SR/CSR	42.4046	22.6206	34.9748	CR/CSR
Vaccinium myrtillus	38.7755	37.7551	23.4694	CSR	56.25	37.5	6.25	SC	8.6969	47.7259	43.5772	SR	45.2952	51.9265	2.77836	CS
Vaccinium uliginosum	35.1852	46.2963	18.5185	S/CSR	50	50	0	SC	5.61487	71.3931	22.992	S/SR	37.7753	56.9295	5.2952	S/CS
Vicia cracca	49.505	33.6634	16.8317	C/CSR	75.4386	7.01754	17.5439	C	25.9452	43.1192	30.9356	CSR	60.5057	15.7239	23.7704	C/CSR
Vicia sepium	48.4211	27.3684	24.2105	C/CSR	69.2308	0	30.7692	C/CR	30.8203	27.3829	41.7968	CSR	58.4767	1.99514	39.5281	C/CR
Achillea millefolium	43.662	26.7606	29.5775	C/CSR	45.7627	0	54.2373	CR	37.7891	20.3602	41.8506	CR/CSR	36.85	32.8512	30.2987	CSR
Aconitum septentrionale	75	0	25	C	61.9718	0	38.0282	C/CR	77.4724	0	22.5276	C/CR	56.798	0.89164	42.3104	CR
Alchemilla murbeckiana	37.5	14.5833	47.9167	CR	44.6809	0	55.3191	CR	50.2988	11.7605	37.9407	CR/CSR	31.0883	35.2036	33.7081	CSR
Angelica sylvestris	87.5	8.92857	3.57143	C	88.4615	0	11.5385	C	69.6547	17.1815	13.1638	C/CS	57.9785	26.9212	15.1003	C/CSR
Antennaria dioica	23.6111	41.6667	34.7222	SR/CSR	29.1667	18.75	52.0833	R/CR	6.35414	31.0307	62.6151	R/SR	0	61.2582	38.7418	S/SR
Arctium lappa	87.5	0	12.5	C	69.1176	0	30.8824	C/CR	83.932	0	16.068	C	50.367	4.0203	45.6127	CR
Arctous alpina	25.3012	60.241	14.4578	S/CSR	35.4167	64.5833	0	S/SC	9.47526	73.9635	16.5613	S/SR	23.054	67.3896	9.55644	S/CSR
Artemisia vulgaris	56.25	0	43.75	CR	54.386	0	45.614	CR	43.7892	9.44896	46.7619	CR	39.8301	19.894	40.2758	CR/CSR
Capsella bursa-pastoris	31.746	0	68.254	R/CR	29.8246	0	70.1754	R/CR	21.2013	0	78.7987	R/CR	10.0949	8.90845	80.9966	R
Comarum palustre	45.098	39.2157	15.6863	SC/CSR	72.2222	9.25926	18.5185	C/CR	43.4466	33.0659	23.4875	CS/CSR	59.4075	8.17523	32.4173	C/CR
Crepis sibirica	61.5385	0	38.4615	C/CR	53.4483	0	46.5517	CR	61.7976	0	38.2024	CR	37.4154	14.1852	48.3994	CR/CSR
Dryas octopetala	22.6667	66.6667	10.6667	S	31.8182	68.1818	0	S/SC	4.11514	94.4851	1.39975	S	21.6865	72.8974	5.4161	S/CS
Epilobium angustifolium	60.7595	17.7215	21.519	C/CSR	61.2903	0	38.7097	C/CR	38.4453	19.6108	41.9439	CR/CSR	58.0827	23.2785	18.6388	C/CSR
Epilobium palustre	42.3077	3.84615	53.8462	CR	40.4255	0	59.5745	CR	19.9909	24.8258	55.1833	R/CSR	20.5305	31.5122	47.9573	R/CSR
Erysimum cheiranthoides	38.4615	7.69231	53.8462	CR	41.3043	2.17391	56.5217	CR	22.5519	30.8622	46.5859	R/CSR	25.7688	20.2168	54.0144	R/CSR
Filipendula ulmaria	62.3377	22.0779	15.5844	C/CSR	85.7143	0	14.2857	C	53.0848	23.4922	23.423	C/CSR	64.6606	21.4324	13.9071	C/CSR
Fragaria vesca	41.4286	27.1429	31.4286	CR/CSR	58.1395	25.5814	16.2791	C/SC	29.1832	32.9379	37.8788	CSR	30.6472	49.4677	19.8852	S/CSR
Galeopsis speciosa	47.619	21.4286	30.9524	CR	50	0	50	CR	37.7707	27.5589	34.6704	CSR	32.5712	23.9727	43.4562	CR/CSR
Geranium albiflorum	55	0	45	CR	56.0976	0	43.9024	CR	45.0798	15.6826	39.2376	CR/CSR	35.7743	32.1432	32.0825	CSR
Geranium sylvaticum	60.9756	0	39.0244	CR	65	0	35	C/CR	56.4756	10.5401	32.9844	C/CSR	45.8298	25.7593	28.4109	C/CSR
Geum rivale	51.0204	24.4898	24.4898	C/CSR	63.4146	0	36.5854	C/CR	49.9265	21.7015	28.372	C/CSR	41.2195	33.6465	25.134	CS/CSR
Hedysarum hedysaroides subsp. arcticum	50	34	16	SC	53.1915	0	46.8085	CR	47.1996	15.976	36.8245	CR/CSR	47.4142	25.9673	26.6185	C/CSR
Lathyrus vernus	62.7119	0	37.2881	C/CR	82.0513	0	17.9487	C/CR	42.459	13.8666	43.6743	CR/CSR	44.8913	41.4546	13.6541	CS/CSR
Leucanthemum vulgare	45.8333	22.9167	31.25	CR/CSR	40.8163	0	59.1837	CR	34.5219	9.52845	55.9496	CR	24.8176	28.5078	46.6746	R/CSR
Lysimachia vulgaris	64	2.66667	33.3333	C/CR	60.3175	0	39.6825	C/CR	39.0179	8.29692	52.6852	CR	46.9661	19.845	33.189	CR/CSR
Matricaria discoidea	36.3636	0	63.6364	R/CR	34.6939	0	65.3061	R/CR	17.3869	0	82.6131	R/CR	13.0005	24.7583	62.2412	R/CSR
Melampyrum pratense	24.4898	16.3265	59.1837	R/CR	26.087	13.0435	60.8696	R/CR	13.8311	30.7998	55.3691	R/CSR	16.2809	34.1195	49.5996	SR/CSR
Melica nutans	40	0	60	R/CR	51.3514	32.4324	16.2162	SC	13.1466	39.6465	47.207	SR/CSR	28.5847	59.4077	12.0076	S/CSR
Myosotis arvensis	37.2881	0	62.7119	R/CR	43.1818	0	56.8182	CR	20.0338	0	79.9662	R/CR	11.0792	32.4793	56.4415	R/CSR
Paeonia anomala	81.8182	0	18.1818	C/CR	62.069	0	37.931	C/CR	75.5852	0.903424	23.5114	C/CR	44.2018	44.1998	11.5984	CS/CSR
Pedicularis verticillata	25.9259	37.037	37.037	SR/CSR	30.9524	9.52381	59.5238	R/CR	11.5557	32.6009	55.8433	R/CSR	7.65023	48.413	43.9368	SR
Persicaria vivipara	30.5085	38.9831	30.5085	SC/CSR	35.5556	8.88889	55.5556	CR	17.2812	33.6181	49.1007	SR/CSR	19.6854	54.4307	25.8839	S/CSR
Plantago major	37.8378	21.6216	40.5405	CR	48.6486	0	51.3514	CR	51.538	8.51771	39.9443	CR	15.3582	43.2235	41.4183	SR/CSR
Pyrola rotundifolia	30	53.3333	16.6667	S/SC	48.7179	33.3333	17.9487	SC	27.5594	49.0302	23.4105	S/CSR	24.656	71.7893	3.55476	S/CS
Ranunculus japonicus var. propinquus	35.8974	17.9487	46.1538	CR	41.6667	0	58.3333	CR	27.6816	15.246	57.0723	R/CSR	19.9156	42.0448	38.0397	SR/CSR
Ranunculus repens	56.7901	19.7531	23.4568	C/CSR	63.1579	0	36.8421	C/CR	46.4806	0	53.5194	CR	42.8056	21.139	36.0554	CR/CSR
Rubus chamaemorus	40	52.6316	7.36842	S/SC	65.3061	22.449	12.2449	C/SC	36.6168	43.19	20.1932	CS/CSR	46.1474	44.3913	9.4613	CS/CSR
Salix reticulata	28.7671	68.4932	2.73973	S/SC	46.6667	53.3333	0	SC	28.3263	70.4883	1.18547	S/CS	25.3828	74.1512	0.465992	S/CS
Sanguisorba officinalis	33.9623	50.9434	15.0943	SC	56.7568	13.5135	29.7297	C/CR	43.0617	33.3327	23.6056	CS/CSR	39.3491	45.9732	14.6777	CS/CSR
Scorzoneroides autumnalis	42.3729	13.5593	44.0678	CR	36.5079	0	63.4921	R/CR	34.6009	8.71742	56.6817	CR	18.9237	29.9862	51.0901	R/CSR
Stellaria media	46.8354	0	53.1646	CR	47.3684	0	52.6316	CR	18.5967	0	81.4033	R/CR	16.2146	15.7702	68.0152	R/CSR
Taraxacum campylodes	58.1395	16.2791	25.5814	C/CR	57.4468	0	42.5532	CR	68.2462	0.819504	30.9343	C/CR	27.7746	34.7915	37.434	CSR
Trifolium repens	34.8485	27.2727	37.8788	CR/CSR	45.4545	11.3636	43.1818	CR	22.0748	29.6229	48.3023	R/CSR	36.4238	25.5656	38.0106	CSR
Tripleurospermum inodorum	40	25.4545	34.5455	CR/CSR	39.6226	0	60.3774	R/CR	35.8794	14.4151	49.7054	CR/CSR	20.7943	28.9402	50.2656	R/CSR
Trollius europaeus	51.1628	0	48.8372	CR	48.9796	0	51.0204	CR	56.5095	0	43.4905	CR	28.5948	21.8843	49.5209	R/CSR
Urtica dioica	71.4286	4.28571	24.2857	C	81.3559	0	18.6441	C	41.5183	25.9703	32.5114	CSR	57.1556	14.654	28.1905	C/CSR
Vaccinium vitis-idaea	40.8602	53.7634	5.37634	S/SC	47.4576	52.5424	0	SC	8.64617	91.3538	0	S	32.8858	67.1142	0	S/CS
Valeriana wolgensis	65.4545	0	34.5455	C/CR	51.6667	0	48.3333	CR	51.5688	0	48.4312	CR	36.4424	22.8443	40.7132	CR/CSR
Veronica longifolia	43.5294	29.4118	27.0588	CSR	57.6923	7.69231	34.6154	C/CR	26.9471	35.6548	37.398	CSR	51.883	19.5407	28.5762	C/CSR
